# Copiotrophs dominate rhizosphere microbiomes and growth rate potential is a major factor explaining the rhizosphere effect

**DOI:** 10.1101/2022.11.24.517860

**Authors:** José L. López, Nikolaos Pappas, Sanne WM Poppeliers, Juan J. Sanchez-Gil, Arista Fourie-Fouche, Ronnie de Jonge, Bas E. Dutilh

## Abstract

The structure and function of the root microbial community is shaped by plant root activity, enriching specific microbial taxa and functions from the surrounding soil as the plant root grows. Knowledge of bacterial rhizosphere competence traits are important for predictive microbiome modeling and the development of viable bioinoculants for sustainable agriculture solutions. In this work we compared growth rate potential, a complex trait that recently became predictable from bacterial genome sequences, to functional traits encoded by proteins. We analyzed 84 paired rhizosphere- and soil-derived 16S rRNA metabarcoding datasets from 18 different plants and soil types, performed differential abundance analyses and estimated growth rates for each bacterial genus. This analysis revealed that bacteria with a high growth rate potential consistently dominated the rhizosphere. Next, we analyzed the genome sequences of 3270 bacterial isolates and 6707 MAGs from 1121 plant- and soil-associated metagenomes, confirming this trend in different bacterial phyla. We next investigated which functional traits were enriched in the rhizosphere, expanding the catalog of rhizosphere-associated traits with hundreds of new functions. When we compared the importance of different functional categories to the predicted growth rate potential using a machine learning model, we found that growth rate potential was the main feature for differentiating rhizosphere and soil bacteria, revealing the broad importance of this factor for explaining the rhizosphere effect. Together, we contribute new understanding of the bacterial traits needed for rhizosphere competence. As this trait may be inferred from (meta-) genome data, our work has implications for understanding bacterial community assembly in the rhizosphere, where many uncultivated bacteria reside.
