## Supplementary Table 1 for "Copiotrophs dominate rhizosphere microbiomes and growth rate potential is a major factor explaining the rhizosphere effect"

### Sheet: Summary of 16sDNA samples
Summary of 16s rDNA samples
Dataset	number of rhizosphere samples	number of bulk soil samples	number of host plants or ecotypes	number of enrichment comparisons
Arabidopsis thaliana - bulk soil to roots gradient	228	57	1	8
Arabidopsis thaliana - ecotypes and sister species	47	14	6	10
Phaseolus vulgaris - wild and modern accessions	26	4	7	7
Zea mays - crop rotation	34	35	1	10
Arabidopsis thaliana - light-dark cycle	35	32	1	8
Sorghum bicolor - timepoints	90	90	1	41
Total	460	232	17	84

### Sheet: Spearman correlation
Spearman correlation tests between L2FC and median Predicted minimal doubling times (hs). Bold R2 values are significant (p-value < 0.05)
Dataset	Phyla	Spearman R2	p-value
Arabidopsis thaliana ecotypes and sister species	Actinobacteria	0.15	0.15
	Bacteroidetes	0.52	0.027
	Firmicutes	0.029	0.75
	Proteobacteria	0.48	3.7e-16
Arabidopsis thaliana Col0 ecotype under light-dark cycle
	Actinobacteria	0.24	0.022
	Bacteroidetes	0.16	0.14
	Firmicutes	-0.12	0.094
	Proteobacteria	0.28	9.6e-05
Phaseolus vulgaris
	Actinobacteria	0.65	0.00061
	Bacteroidetes	0.031	0.87
	Firmicutes	-0.5	0.14
	Proteobacteria	0.58	4e-16
Zea mays
	Actinobacteria	0.23	0.13
	Bacteroidetes	-0.086	0.48
	Firmicutes	0.39	0.031
	Proteobacteria	0.55	4.7e-11
Sorghum bicolor
	Actinobacteria	0.18	0.00063
	Bacteroidetes	0.28	9.7e-12
	Firmicutes	0.17	0.017
	Proteobacteria	0.61	2.2e-16
Arabidopsis thaliana Col0 - bulk soil to rhizosphere gradient
	Actinobacteria	0.2	0.018
	Bacteroidetes	0.35	0.0053
	Firmicutes	0.074	0.69
	Proteobacteria	0.5	2.2e-16

### Sheet: Arabidopsis thaliana - bulk soi
Arabidopsis thaliana communities sampled in a gradient from bulk soil to rhizoplane: 16s rRNA biom files were obtained from authors (manuscript in preparation).
sampleID2	fraction	experiment	read_depth
B-1	bulk	2	10241
B-2	bulk	2	144948
B-3	bulk	2	111260
B-4	bulk	2	45959
B-5	bulk	2	189002
B-6	bulk	2	94018
B-7	bulk	2	69222
B-8	bulk	2	45300
B-9	bulk	2	118047
FW-77	firm_wash	2	194151
FW-78	firm_wash	2	50534
FW-79	firm_wash	2	180321
FW-80	firm_wash	2	234779
FW-81	firm_wash	2	25953
FW-82	firm_wash	2	140506
FW-83	firm_wash	2	109488
FW-84	firm_wash	2	66120
FW-85	firm_wash	2	171735
GW-58	gentle_wash	2	80809
GW-59	gentle_wash	2	41726
GW-60	gentle_wash	2	235291
GW-61	gentle_wash	2	8622
GW-62	gentle_wash	2	599804
GW-63	gentle_wash	2	60175
GW-64	gentle_wash	2	142713
GW-65	gentle_wash	2	184795
GW-66	gentle_wash	2	65307
GW-67	gentle_wash	2	72022
LS-39	less_soil	2	51290
LS-40	less_soil	2	35501
LS-41	less_soil	2	52711
LS-42	less_soil	2	489437
LS-43	less_soil	2	67061
LS-44	less_soil	2	283876
LS-45	less_soil	2	20668
LS-46	less_soil	2	127640
LS-47	less_soil	2	20322
LS-48	less_soil	2	74106
MS-20	more_soil	2	68881
MS-21	more_soil	2	142030
MS-22	more_soil	2	54147
MS-23	more_soil	2	122062
MS-24	more_soil	2	37965
MS-25	more_soil	2	132084
MS-26	more_soil	2	119342
MS-27	more_soil	2	355782
MS-28	more_soil	2	79845
MS-29	more_soil	2	45868
B-10	bulk	2	759475
B-11	bulk	2	99835
B-12	bulk	2	28868
B-13	bulk	2	53948
B-14	bulk	2	153965
B-15	bulk	2	277586
B-16	bulk	2	182835
B-17	bulk	2	390510
B-18	bulk	2	31703
B-19	bulk	2	126402
FW-86	firm_wash	2	104338
FW-87	firm_wash	2	212170
FW-88	firm_wash	2	77642
FW-89	firm_wash	2	348062
FW-90	firm_wash	2	149003
FW-91	firm_wash	2	41758
FW-92	firm_wash	2	161704
FW-93	firm_wash	2	50721
FW-94	firm_wash	2	417448
FW-95	firm_wash	2	121770
GW-68	gentle_wash	2	408165
GW-69	gentle_wash	2	491121
GW-70	gentle_wash	2	271104
GW-71	gentle_wash	2	191548
GW-72	gentle_wash	2	82521
GW-73	gentle_wash	2	176317
GW-74	gentle_wash	2	203705
GW-75	gentle_wash	2	439001
GW-76	gentle_wash	2	158885
LS-49	less_soil	2	57215
LS-50	less_soil	2	128632
LS-51	less_soil	2	112996
LS-52	less_soil	2	15157
LS-53	less_soil	2	377902
LS-54	less_soil	2	119284
LS-55	less_soil	2	309996
LS-56	less_soil	2	128422
LS-57	less_soil	2	144090
MS-30	more_soil	2	345003
MS-31	more_soil	2	49697
MS-32	more_soil	2	80705
MS-33	more_soil	2	143713
MS-34	more_soil	2	245863
MS-35	more_soil	2	232737
MS-36	more_soil	2	375419
MS-37	more_soil	2	29895
MS-38	more_soil	2	211801
B-1	bulk	3	109207
B-10	bulk	3	221469
B-2	bulk	3	21510
B-21	bulk	3	88609
B-22	bulk	3	71541
B-23	bulk	3	201706
B-24	bulk	3	90211
B-25	bulk	3	91437
B-26	bulk	3	134774
B-27	bulk	3	130567
B-28	bulk	3	55
B-29	bulk	3	141682
B-3	bulk	3	114794
B-4	bulk	3	43032
B-5	bulk	3	67456
B-6	bulk	3	61566
B-7	bulk	3	61765
B-8	bulk	3	49453
B-9	bulk	3	123882
FW-161	firm_wash	3	197944
FW-162	firm_wash	3	25078
FW-163	firm_wash	3	196444
FW-164	firm_wash	3	118473
FW-165	firm_wash	3	309217
FW-166	firm_wash	3	302753
FW-167	firm_wash	3	49704
FW-168	firm_wash	3	10763
FW-169	firm_wash	3	79810
FW-170	firm_wash	3	26484
FW-181	firm_wash	3	210445
FW-182	firm_wash	3	83082
FW-183	firm_wash	3	233753
FW-184	firm_wash	3	76253
FW-185	firm_wash	3	53860
FW-186	firm_wash	3	96187
FW-187	firm_wash	3	113086
FW-188	firm_wash	3	53209
FW-189	firm_wash	3	181938
GW-121	gentle_wash	3	38234
GW-122	gentle_wash	3	84244
GW-123	gentle_wash	3	113963
GW-124	gentle_wash	3	13847
GW-125	gentle_wash	3	52741
GW-126	gentle_wash	3	32534
GW-127	gentle_wash	3	163520
GW-128	gentle_wash	3	75348
GW-129	gentle_wash	3	9014
GW-130	gentle_wash	3	154370
GW-141	gentle_wash	3	77240
GW-142	gentle_wash	3	777884
GW-143	gentle_wash	3	91556
GW-144	gentle_wash	3	26112
GW-145	gentle_wash	3	879489
GW-146	gentle_wash	3	261553
GW-147	gentle_wash	3	312031
GW-148	gentle_wash	3	320979
GW-149	gentle_wash	3	379751
LS-101	less_soil	3	81140
LS-102	less_soil	3	210262
LS-103	less_soil	3	36327
LS-104	less_soil	3	349029
LS-105	less_soil	3	32690
LS-106	less_soil	3	39278
LS-107	less_soil	3	50905
LS-108	less_soil	3	85952
LS-109	less_soil	3	51853
LS-81	less_soil	3	408457
LS-82	less_soil	3	37082
LS-83	less_soil	3	111945
LS-84	less_soil	3	21318
LS-85	less_soil	3	112201
LS-86	less_soil	3	42943
LS-87	less_soil	3	180994
LS-88	less_soil	3	32299
LS-89	less_soil	3	100997
LS-90	less_soil	3	75563
MS-41	more_soil	3	323358
MS-42	more_soil	3	132779
MS-43	more_soil	3	41179
MS-44	more_soil	3	20959
MS-45	more_soil	3	62511
MS-46	more_soil	3	84519
MS-48	more_soil	3	47637
MS-49	more_soil	3	326255
MS-50	more_soil	3	79765
MS-61	more_soil	3	77217
MS-62	more_soil	3	83690
MS-63	more_soil	3	138304
MS-64	more_soil	3	27699
MS-65	more_soil	3	57171
MS-66	more_soil	3	15728
MS-67	more_soil	3	221083
MS-68	more_soil	3	103163
MS-69	more_soil	3	181480
MS-80	more_soil	3	109732
B-11	bulk	3	223238
B-12	bulk	3	64533
B-13	bulk	3	25953
B-14	bulk	3	12753
B-15	bulk	3	73522
B-16	bulk	3	38005
B-17	bulk	3	191258
B-18	bulk	3	74487
B-19	bulk	3	165532
B-30	bulk	3	78593
B-31	bulk	3	117921
B-32	bulk	3	26451
B-33	bulk	3	68118
B-34	bulk	3	64398
B-35	bulk	3	108366
B-36	bulk	3	154642
B-37	bulk	3	267419
B-38	bulk	3	53136
B-39	bulk	3	87498
FW-171	firm_wash	3	84013
FW-172	firm_wash	3	38562
FW-173	firm_wash	3	151036
FW-174	firm_wash	3	6384
FW-175	firm_wash	3	50337
FW-176	firm_wash	3	104420
FW-177	firm_wash	3	8952
FW-178	firm_wash	3	237734
FW-179	firm_wash	3	86145
FW-190	firm_wash	3	37772
FW-191	firm_wash	3	145000
FW-192	firm_wash	3	18339
FW-193	firm_wash	3	117493
FW-194	firm_wash	3	82975
FW-195	firm_wash	3	2
FW-196	firm_wash	3	49104
FW-197	firm_wash	3	169383
FW-198	firm_wash	3	196334
FW-199	firm_wash	3	80810
GW-131	gentle_wash	3	101022
GW-132	gentle_wash	3	51341
GW-133	gentle_wash	3	76379
GW-134	gentle_wash	3	96208
GW-135	gentle_wash	3	92879
GW-136	gentle_wash	3	123152
GW-137	gentle_wash	3	49194
GW-138	gentle_wash	3	1905
GW-139	gentle_wash	3	100751
GW-150	gentle_wash	3	69381
GW-151	gentle_wash	3	34658
GW-152	gentle_wash	3	50179
GW-153	gentle_wash	3	75020
GW-154	gentle_wash	3	189798
GW-155	gentle_wash	3	81660
GW-156	gentle_wash	3	45904
GW-157	gentle_wash	3	62759
GW-158	gentle_wash	3	72167
GW-159	gentle_wash	3	66650
LS-110	less_soil	3	10772
LS-111	less_soil	3	101144
LS-112	less_soil	3	117966
LS-113	less_soil	3	24402
LS-114	less_soil	3	89048
LS-115	less_soil	3	52790
LS-116	less_soil	3	82881
LS-117	less_soil	3	59701
LS-118	less_soil	3	91661
LS-119	less_soil	3	86312
LS-91	less_soil	3	19167
LS-92	less_soil	3	49515
LS-93	less_soil	3	27472
LS-94	less_soil	3	1401
LS-95	less_soil	3	137924
LS-96	less_soil	3	100915
LS-97	less_soil	3	60327
LS-98	less_soil	3	15309
LS-99	less_soil	3	294265
MS-51	more_soil	3	34983
MS-52	more_soil	3	26757
MS-53	more_soil	3	63798
MS-54	more_soil	3	63105
MS-55	more_soil	3	101133
MS-56	more_soil	3	135636
MS-57	more_soil	3	63141
MS-58	more_soil	3	38846
MS-59	more_soil	3	52502
MS-70	more_soil	3	74930
MS-71	more_soil	3	81135
MS-72	more_soil	3	19915
MS-73	more_soil	3	47404
MS-74	more_soil	3	48564
MS-75	more_soil	3	26216
MS-76	more_soil	3	16261
MS-77	more_soil	3	42366
MS-78	more_soil	3	53404
MS-79	more_soil	3	111290

### Sheet: Arabidopsis thaliana - ecotypes
Arabidopsis thaliana and relative plant species: 16s rRNA biom files were obtained from samples described here from MGnify study MGYS00001349
sample_title	run_accession	read_count	sample_description
GHrep1_r1_Soil1	ERR380886	38739	greenhouse experiment bulk soil
GHrep1_r1_Soil2	ERR380887	33167	greenhouse experiment bulk soil
GHrep1_r1_Soil3	ERR380888	27764	greenhouse experiment bulk soil
GHrep1_r1_AhAuby1	ERR380889	10051	greenhouse experiment Arabidopsis halleri
GHrep1_r1_AhAuby2	ERR380890	18730	greenhouse experiment Arabidopsis halleri
GHrep1_r1_AhAuby3	ERR380891	23752	greenhouse experiment Arabidopsis halleri
GHrep1_r1_AlMn2	ERR380892	32657	greenhouse experiment Arabidopsis lyrata
GHrep1_r1_AlMn3	ERR380893	14801	greenhouse experiment Arabidopsis lyrata
GHrep1_r1_AtLer1	ERR380894	20956	greenhouse experiment Arabidopsis thaliana Ler
GHrep1_r1_AtLer2	ERR380895	24902	greenhouse experiment Arabidopsis thaliana Ler
GHrep1_r1_AtLer3	ERR380896	12662	greenhouse experiment Arabidopsis thaliana Ler
GHrep1_r1_ChOx1	ERR380897	30139	greenhouse experiment Cardamine hirsuta
GHrep1_r1_ChOx2	ERR380898	19864	greenhouse experiment Cardamine hirsuta
GHrep1_r1_ChOx3	ERR380899	26671	greenhouse experiment Cardamine hirsuta
GHrep1_r1_AtCol1	ERR380900	17263	greenhouse experiment Arabidopsis thaliana Col-1
GHrep1_r1_AtCol2	ERR380901	30571	greenhouse experiment Arabidopsis thaliana Col-1
GHrep1_r1_AtCol3	ERR380902	14210	greenhouse experiment Arabidopsis thaliana Col-1
GHrep1_r1_AtSha1	ERR380903	12293	greenhouse experiment Arabidopsis thaliana Sha
GHrep1_r1_AtSha2	ERR380904	14920	greenhouse experiment Arabidopsis thaliana Sha
GHrep1_r2_Soil1	ERR380905	43264	greenhouse experiment bulk soil
GHrep1_r2_Soil2	ERR380906	36327	greenhouse experiment bulk soil
GHrep1_r2_Soil3	ERR380907	31075	greenhouse experiment bulk soil
GHrep1_r2_AhAuby1	ERR380908	11412	greenhouse experiment Arabidopsis halleri
GHrep1_r2_AhAuby2	ERR380909	20866	greenhouse experiment Arabidopsis halleri
GHrep1_r2_AhAuby3	ERR380910	26844	greenhouse experiment Arabidopsis halleri
GHrep1_r2_AlMn2	ERR380911	38035	greenhouse experiment Arabidopsis lyrata
GHrep1_r2_AlMn3	ERR380912	16580	greenhouse experiment Arabidopsis lyrata
GHrep1_r2_AtLer1	ERR380913	24482	greenhouse experiment Arabidopsis thaliana Ler
GHrep1_r2_AtLer2	ERR380914	27766	greenhouse experiment Arabidopsis thaliana Ler
GHrep1_r2_AtLer3	ERR380915	14168	greenhouse experiment Arabidopsis thaliana Ler
GHrep1_r2_ChOx1	ERR380916	34513	greenhouse experiment Cardamine hirsuta
GHrep1_r2_ChOx2	ERR380917	21286	greenhouse experiment Cardamine hirsuta
GHrep1_r2_ChOx3	ERR380918	29663	greenhouse experiment Cardamine hirsuta
GHrep1_r2_AtCol1	ERR380919	19673	greenhouse experiment Arabidopsis thaliana Col-1
GHrep1_r2_AtCol2	ERR380920	34336	greenhouse experiment Arabidopsis thaliana Col-1
GHrep1_r2_AtCol3	ERR380921	16872	greenhouse experiment Arabidopsis thaliana Col-1
GHrep1_r2_AtSha1	ERR380922	14441	greenhouse experiment Arabidopsis thaliana Sha
GHrep1_r2_AtSha2	ERR380923	17502	greenhouse experiment Arabidopsis thaliana Sha
CologneAtRoot1	ERR380946	23018	Cologne soil Arabidopsis thaliana roots
CologneAtRoot2	ERR380947	18578	Cologne soil Arabidopsis thaliana roots
CologneChRoot1	ERR380950	18510	Cologne soil Cardamine hirsuta roots
CologneChRoot2	ERR380951	19885	Cologne soil Cardamine hirsuta roots
CologneSoil1	ERR380952	27328	Cologne bulk soil
CologneSoil2	ERR380953	26318	Cologne bulk soil
CologneAtRoot3	ERR380956	17920	Cologne soil Arabidopsis thaliana roots
CologneAtRoot4	ERR380957	15108	Cologne soil Arabidopsis thaliana roots
CologneChRoot3	ERR380960	27382	Cologne soil Cardamine hirsuta roots
CologneChRoot4	ERR380961	21643	Cologne soil Cardamine hirsuta roots
CologneSoil3	ERR380962	24818	Cologne bulk soil
CologneSoil4	ERR380963	17004	Cologne bulk soil
EifelSoil1	ERR380964	23779	Eifel bulk soil
EifelSoil2	ERR380965	22426	Eifel bulk soil
EifelSoil3	ERR380966	26545	Eifel bulk soil
EifelSoil4	ERR380967	24744	Eifel bulk soil
EifelChRoot1	ERR380968	25592	Eifel soil Cardamine hirsuta roots
EifelChRoot2	ERR380969	21698	Eifel soil Cardamine hirsuta roots
EifelChRoot3	ERR380970	17210	Eifel soil Cardamine hirsuta roots
EifelAtRoot1	ERR380978	20086	Eifel soil Arabidopsis thaliana roots
EifelAtRoot2	ERR380979	17806	Eifel soil Arabidopsis thaliana roots
EifelAtRoot3	ERR380980	22309	Eifel soil Arabidopsis thaliana roots
EifelAtRoot4	ERR380981	18724	Eifel soil Arabidopsis thaliana roots

### Sheet: Phaseolus vulgaris - wild and m
Phaseolus vulgaris wild, modern and landrace accessions: 16s rRNA biom files were obtained from samples described here from MGnify study MGYS00002341
sample_title	run_accession	read_count	sample_description
Soil	ERR2523251	86537	agricultural bulk soil
Soil	ERR2523252	96152	agricultural bulk soil
Soil	ERR2523253	106701	agricultural bulk soil
Soil	ERR2523254	102445	agricultural bulk soil
A1	ERR2523255	116321	wild bean accession A1
A1	ERR2523256	98370	wild bean accession A1
A1	ERR2523257	108196	wild bean accession A1
M1	ERR2523258	105690	modern bean accession M1
M1	ERR2523259	90234	modern bean accession M1
M1	ERR2523260	103466	modern bean accession M1
M1	ERR2523261	119210	modern bean accession M1
L1	ERR2523262	107976	landrace bean accession L1
L1	ERR2523263	119003	landrace bean accession L1
L1	ERR2523264	109235	landrace bean accession L1
M2	ERR2523265	116773	modern bean accession M2
M2	ERR2523266	111912	modern bean accession M2
M2	ERR2523267	111035	modern bean accession M2
M2	ERR2523268	97867	modern bean accession M2
A2	ERR2523269	96564	wild bean accession A2
A2	ERR2523270	101761	wild bean accession A2
A2	ERR2523271	111751	wild bean accession A2
A2	ERR2523272	97528	wild bean accession A2
M3	ERR2523273	106176	modern bean accession M3
M3	ERR2523274	108026	modern bean accession M3
M3	ERR2523275	87896	modern bean accession M3
M3	ERR2523276	97260	modern bean accession M3
M4	ERR2523277	103252	modern bean accession M4
M4	ERR2523278	87534	modern bean accession M4
M4	ERR2523279	110499	modern bean accession M4
M4	ERR2523280	103808	modern bean accession M4

### Sheet: Zea mays - crop rotation
Zea mays grown in soils with different crop cultivation history, without straw addition: 16s rRNA biom files were obtained from samples described here from MGnify study MGYS00005260
sample_title	run_accession	read_count	sample_description
BC331800E	ERR2211043	48990	agricultural bulk soil (MM), 15 days after sowing
BC341800E	ERR2211044	72816	agricultural bulk soil (MM), 15 days after sowing
BC351800E	ERR2211045	95188	agricultural bulk soil (MM), 15 days after sowing
BC11800F	ERR2211067	30665	agricultural bulk soil (MM), 43 days after sowing
BC21800F	ERR2211078	18809	agricultural bulk soil (MM), 43 days after sowing
BC31800F	ERR2211089	25771	agricultural bulk soil (MM), 43 days after sowing
BC101800F	ERR2211065	28079	agricultural bulk soil (MM), 85 days after sowing
BC111800F	ERR2211066	51314	agricultural bulk soil (MM), 85 days after sowing
BC121800F	ERR2211068	21598	agricultural bulk soil (MM), 85 days after sowing
BC91800F	ERR2211112	29644	agricultural bulk soil (MM), 85 days after sowing
BC251800E	ERR2211034	27119	agricultural bulk soil (MM), 8 days after sowing
BC261800E	ERR2211035	58323	agricultural bulk soil (MM), 8 days after sowing
BC271800E	ERR2211036	59239	agricultural bulk soil (MM), 8 days after sowing
BC191800C	ERR2210931	36230	agricultural bulk soil (RR), 8 days after sowing
BC201800C	ERR2210932	34718	agricultural bulk soil (RR), 15 days after sowing
BC251800C	ERR2210938	14651	agricultural bulk soil (RR), 22 days after sowing
BC261800C	ERR2210939	22493	agricultural bulk soil (RR), 22 days after sowing
BC271800C	ERR2210940	37177	agricultural bulk soil (RR), 22 days after sowing
BC281800C	ERR2210941	23064	agricultural bulk soil (RR), 22 days after sowing
BC331800C	ERR2210947	20303	agricultural bulk soil (RR), 29 days after sowing
BC341800C	ERR2210948	24933	agricultural bulk soil (RR), 29 days after sowing
BC351800C	ERR2210949	39730	agricultural bulk soil (RR), 29 days after sowing
BC11800D	ERR2210971	50689	agricultural bulk soil (RR), 57 days after sowing
BC21800D	ERR2210982	8387	agricultural bulk soil (RR), 57 days after sowing
BC31800D	ERR2210993	34543	agricultural bulk soil (RR), 57 days after sowing
BC41800D	ERR2211004	48157	agricultural bulk soil (RR), 57 days after sowing
BC101800D	ERR2210969	28783	agricultural bulk soil (RR), 85 days after sowing
BC111800D	ERR2210970	41977	agricultural bulk soil (RR), 85 days after sowing
BC121800D	ERR2210972	17431	agricultural bulk soil (RR), 85 days after sowing
BC91800D	ERR2211016	61588	agricultural bulk soil (RR), 85 days after sowing
BC101800C	ERR2210921	41268	agricultural bulk soil (RR), 8 days after sowing
BC111800C	ERR2210922	47366	agricultural bulk soil (RR), 8 days after sowing
BC121800C	ERR2210924	24989	agricultural bulk soil (RR), 8 days after sowing
BC91800C	ERR2210968	44660	agricultural bulk soil (RR), 8 days after sowing
BC251800F	ERR2211082	12086	Zea mays rhizosphere grown in MM soil, 15 days after sowing
BC261800F	ERR2211083	36326	Zea mays rhizosphere grown in MM soil, 15 days after sowing
BC281800F	ERR2211085	24401	Zea mays rhizosphere grown in MM soil, 15 days after sowing
BC411800F	ERR2211099	25471	Zea mays rhizosphere grown in MM soil, 43 days after sowing
BC421800F	ERR2211101	35160	Zea mays rhizosphere grown in MM soil, 43 days after sowing
BC431800F	ERR2211102	27603	Zea mays rhizosphere grown in MM soil, 43 days after sowing
BC441800F	ERR2211103	21138	Zea mays rhizosphere grown in MM soil, 43 days after sowing
BC11800G	ERR2211113	46984	Zea mays rhizosphere grown in MM soil, 85 days after sowing
BC21800G	ERR2211114	41039	Zea mays rhizosphere grown in MM soil, 85 days after sowing
BC31800G	ERR2211115	68591	Zea mays rhizosphere grown in MM soil, 85 days after sowing
BC41800G	ERR2211116	86758	Zea mays rhizosphere grown in MM soil, 85 days after sowing
BC171800F	ERR2211073	31517	Zea mays rhizosphere grown in MM soil, 8 days after sowing
BC181800F	ERR2211074	31664	Zea mays rhizosphere grown in MM soil, 8 days after sowing
BC191800F	ERR2211075	25968	Zea mays rhizosphere grown in MM soil, 8 days after sowing
BC201800F	ERR2211076	14230	Zea mays rhizosphere grown in MM soil, 8 days after sowing
BC251800D	ERR2210986	14849	Zea mays rhizosphere grown in RR soil, 15 days after sowing
BC261800D	ERR2210987	45452	Zea mays rhizosphere grown in RR soil, 15 days after sowing
BC281800D	ERR2210989	32062	Zea mays rhizosphere grown in RR soil, 15 days after sowing
BC331800D	ERR2210995	43297	Zea mays rhizosphere grown in RR soil, 22 days after sowing
BC341800D	ERR2210996	51222	Zea mays rhizosphere grown in RR soil, 22 days after sowing
BC351800D	ERR2210997	47372	Zea mays rhizosphere grown in RR soil, 22 days after sowing
BC361800D	ERR2210998	50664	Zea mays rhizosphere grown in RR soil, 22 days after sowing
BC411800D	ERR2211003	33881	Zea mays rhizosphere grown in RR soil, 29 days after sowing
BC421800D	ERR2211005	42839	Zea mays rhizosphere grown in RR soil, 29 days after sowing
BC431800D	ERR2211006	36088	Zea mays rhizosphere grown in RR soil, 29 days after sowing
BC101800E	ERR2211017	48825	Zea mays rhizosphere grown in RR soil, 57 days after sowing
BC111800E	ERR2211018	73722	Zea mays rhizosphere grown in RR soil, 57 days after sowing
BC121800E	ERR2211020	25459	Zea mays rhizosphere grown in RR soil, 57 days after sowing
BC91800E	ERR2211064	32419	Zea mays rhizosphere grown in RR soil, 57 days after sowing
BC181800E	ERR2211026	21377	Zea mays rhizosphere grown in RR soil, 85 days after sowing
BC191800E	ERR2211027	18175	Zea mays rhizosphere grown in RR soil, 85 days after sowing
BC171800D	ERR2210977	35448	Zea mays rhizosphere grown in RR soil, 8 days after sowing
BC181800D	ERR2210978	32306	Zea mays rhizosphere grown in RR soil, 8 days after sowing
BC191800D	ERR2210979	23754	Zea mays rhizosphere grown in RR soil, 8 days after sowing
BC201800D	ERR2210980	32617	Zea mays rhizosphere grown in RR soil, 8 days after sowing
RR: soils from Italy which have been cultivated with rice since > 30 years
MM: soils from Italy which have been cultivated with maize since > 30 years

### Sheet: Arabidopsis thaliana - light cy
Arabidopsis thaliana Col-0 during light cycle: 16s rRNA biom files were obtained from samples described here from MGnify study MGYS00005214
sample_title	run_accession	read_count	sample_description
exp1_0h_sonicate	SRR3296061	27012	7 AM rhizosphere (sonicated fraction), dark period
exp1_0h_sonicate	SRR3296062	49106	7 AM rhizosphere (sonicated fraction), dark period
exp1_0h_sonicate	SRR3296063	37440	7 AM rhizosphere (sonicated fraction), dark period
exp1_6h_sonicate	SRR3296064	46833	1 PM rhizosphere (sonicated fraction), light period
exp1_6h_sonicate	SRR3296066	87641	1 PM rhizosphere (sonicated fraction), light period
exp1_6h_sonicate	SRR3296067	81224	1 PM rhizosphere (sonicated fraction), light period
exp1_12h_sonicate	SRR3296068	101036	7 PM rhizosphere (sonicated fraction), light period
exp1_12h_sonicate	SRR3296069	40443	7 PM rhizosphere (sonicated fraction), light period
exp1_12h_sonicate	SRR3296070	48798	7 PM rhizosphere (sonicated fraction), light period
exp1_18h_sonicate	SRR3296071	46077	1 AM rhizosphere (sonicated fraction), dark period
exp1_18h_sonicate	SRR3296072	32255	1 AM rhizosphere (sonicated fraction), dark period
exp1_18h_sonicate	SRR3296073	4451	1 AM rhizosphere (sonicated fraction), dark period
exp1_30h_sonicate	SRR3296078	32500	1 PM rhizosphere (sonicated fraction), light period
exp1_30h_sonicate	SRR3296079	26671	1 PM rhizosphere (sonicated fraction), light period
exp1_30h_sonicate	SRR3296080	62009	1 PM rhizosphere (sonicated fraction), light period
exp1_36h_sonicate	SRR3296081	96289	7 PM rhizosphere (sonicated fraction), light period
exp1_36h_sonicate	SRR3296082	77312	7 PM rhizosphere (sonicated fraction), light period
exp1_36h_sonicate	SRR3296083	137127	7 PM rhizosphere (sonicated fraction), light period
exp1_42h_sonicate	SRR3296084	86862	1 AM rhizosphere (sonicated fraction), dark period
exp1_42h_sonicate	SRR3296085	53402	1 AM rhizosphere (sonicated fraction), dark period
exp1_42h_sonicate	SRR3296086	8305	1 AM rhizosphere (sonicated fraction), dark period
exp1_48h_sonicate	SRR3296088	29089	7 AM rhizosphere (sonicated fraction), dark period
exp1_48h_sonicate	SRR3296089	45467	7 AM rhizosphere (sonicated fraction), dark period
exp1_48h_sonicate	SRR3296090	26051	7 AM rhizosphere (sonicated fraction), dark period

### Sheet: Sorghum bicolor - timepoints 
Sorghum bicolor at different timepoints, control, pre-flowering and post-flowering stress induction: 16s rRNA biom files were obtained from samples described here from MGnify study MGYS00005179
sample_title	run_accession	read_count	sample_description
TP10_S13	SRR6765047	102881	Plant genotype RT430, Soil sample, Pre_floweringTP10 timepoint
TP10_S15	SRR6765061	108417	Plant genotype BT642, Soil sample, Post_floweringTP10 timepoint
TP10_S16	SRR6765060	106187	Plant genotype RT430, Soil sample, Post_floweringTP10 timepoint
TP10_S18	SRR6764841	99512	Plant genotype RT430, Soil sample, Pre_floweringTP10 timepoint
TP10_S21	SRR6764844	65898	Plant genotype BT642, Soil sample, Post_floweringTP10 timepoint
TP10_S22	SRR6764845	91563	Plant genotype RT430, Soil sample, Post_floweringTP10 timepoint
TP10_S3	SRR6764842	101331	Plant genotype RT430, Soil sample, Post_floweringTP10 timepoint
TP10_S4	SRR6764843	101429	Plant genotype BT642, Soil sample, Post_floweringTP10 timepoint
TP10_S5	SRR6764848	78774	Plant genotype RT430, Soil sample, Pre_floweringTP10 timepoint
TP10_Z13	SRR6764720	50459	Plant genotype RT430, Rhizosphere sample, Pre_floweringTP10 timepoint
TP10_Z15	SRR6764615	138012	Plant genotype BT642, Rhizosphere sample, Post_floweringTP10 timepoint
TP10_Z16	SRR6764614	84631	Plant genotype RT430, Rhizosphere sample, Post_floweringTP10 timepoint
TP10_Z18	SRR6764608	105494	Plant genotype RT430, Rhizosphere sample, Pre_floweringTP10 timepoint
TP10_Z21	SRR6764607	69340	Plant genotype BT642, Rhizosphere sample, Post_floweringTP10 timepoint
TP10_Z22	SRR6764606	55417	Plant genotype RT430, Rhizosphere sample, Post_floweringTP10 timepoint
TP10_Z3	SRR6764721	68501	Plant genotype RT430, Rhizosphere sample, Post_floweringTP10 timepoint
TP10_Z4	SRR6764713	73568	Plant genotype BT642, Rhizosphere sample, Post_floweringTP10 timepoint
TP10_Z5	SRR6764712	78141	Plant genotype RT430, Rhizosphere sample, Pre_floweringTP10 timepoint
TP11_S14	SRR6765073	39244	Plant genotype BT642, Soil sample, Pre_floweringTP11 timepoint
TP11_S17	SRR6765076	80997	Plant genotype BT642, Soil sample, Pre_floweringTP11 timepoint
TP11_S6	SRR6764869	230310	Plant genotype BT642, Soil sample, Pre_floweringTP11 timepoint
TP11_Z14	SRR6764637	99381	Plant genotype BT642, Rhizosphere sample, Pre_floweringTP11 timepoint
TP11_Z17	SRR6764654	60268	Plant genotype BT642, Rhizosphere sample, Pre_floweringTP11 timepoint
TP11_Z6	SRR6764528	240961	Plant genotype BT642, Rhizosphere sample, Pre_floweringTP11 timepoint
TP12_S11	SRR6764369	91009	Plant genotype BT642, Soil sample, ControlTP12 timepoint
TP12_S13	SRR6764574	67269	Plant genotype RT430, Soil sample, Pre_floweringTP12 timepoint
TP12_S14	SRR6764374	91172	Plant genotype BT642, Soil sample, Pre_floweringTP12 timepoint
TP12_S17	SRR6764375	95851	Plant genotype BT642, Soil sample, Pre_floweringTP12 timepoint
TP12_S18	SRR6764378	80830	Plant genotype RT430, Soil sample, Pre_floweringTP12 timepoint
TP12_S19	SRR6764377	76375	Plant genotype BT642, Soil sample, ControlTP12 timepoint
TP12_S2	SRR6764476	114969	Plant genotype BT642, Soil sample, ControlTP12 timepoint
TP12_S5	SRR6764474	145684	Plant genotype RT430, Soil sample, Pre_floweringTP12 timepoint
TP12_S6	SRR6764475	89560	Plant genotype BT642, Soil sample, Pre_floweringTP12 timepoint
TP12_Z11	SRR6765032	52332	Plant genotype BT642, Rhizosphere sample, ControlTP12 timepoint
TP12_Z13	SRR6765034	61256	Plant genotype RT430, Rhizosphere sample, Pre_floweringTP12 timepoint
TP12_Z14	SRR6765037	80325	Plant genotype BT642, Rhizosphere sample, Pre_floweringTP12 timepoint
TP12_Z17	SRR6765038	57508	Plant genotype BT642, Rhizosphere sample, Pre_floweringTP12 timepoint
TP12_Z18	SRR6764739	59015	Plant genotype RT430, Rhizosphere sample, Pre_floweringTP12 timepoint
TP12_Z19	SRR6764740	46551	Plant genotype BT642, Rhizosphere sample, ControlTP12 timepoint
TP12_Z2	SRR6764741	60328	Plant genotype BT642, Rhizosphere sample, ControlTP12 timepoint
TP12_Z5	SRR6764735	55008	Plant genotype RT430, Rhizosphere sample, Pre_floweringTP12 timepoint
TP12_Z6	SRR6764736	43464	Plant genotype BT642, Rhizosphere sample, Pre_floweringTP12 timepoint
TP13_S15	SRR6764917	100866	Plant genotype BT642, Soil sample, Post_floweringTP13 timepoint
TP13_S21	SRR6764772	111971	Plant genotype BT642, Soil sample, Post_floweringTP13 timepoint
TP13_S4	SRR6764771	94517	Plant genotype BT642, Soil sample, Post_floweringTP13 timepoint
TP13_Z15	SRR6764794	169382	Plant genotype BT642, Rhizosphere sample, Post_floweringTP13 timepoint
TP13_Z21	SRR6764910	72274	Plant genotype BT642, Rhizosphere sample, Post_floweringTP13 timepoint
TP13_Z4	SRR6764909	69550	Plant genotype BT642, Rhizosphere sample, Post_floweringTP13 timepoint
TP14_S11	SRR6764971	43052	Plant genotype BT642, Soil sample, ControlTP14 timepoint
TP14_S19	SRR6764436	52654	Plant genotype BT642, Soil sample, ControlTP14 timepoint
TP14_S2	SRR6764975	49810	Plant genotype BT642, Soil sample, ControlTP14 timepoint
TP14_Z11	SRR6764575	55267	Plant genotype BT642, Rhizosphere sample, ControlTP14 timepoint
TP14_Z19	SRR6765002	185966	Plant genotype BT642, Rhizosphere sample, ControlTP14 timepoint
TP14_Z2	SRR6764445	62648	Plant genotype BT642, Rhizosphere sample, ControlTP14 timepoint
TP15_S11	SRR6764431	82424	Plant genotype BT642, Soil sample, ControlTP15 timepoint
TP15_S14	SRR6764443	60872	Plant genotype BT642, Soil sample, Pre_floweringTP15 timepoint
TP15_S17	SRR6764878	164003	Plant genotype BT642, Soil sample, Pre_floweringTP15 timepoint
TP15_S19	SRR6764430	205472	Plant genotype BT642, Soil sample, ControlTP15 timepoint
TP15_S2	SRR6764834	74307	Plant genotype BT642, Soil sample, ControlTP15 timepoint
TP15_S6	SRR6764830	72987	Plant genotype BT642, Soil sample, Pre_floweringTP15 timepoint
TP15_Z11	SRR6764602	82704	Plant genotype BT642, Rhizosphere sample, ControlTP15 timepoint
TP15_Z14	SRR6764711	123521	Plant genotype BT642, Rhizosphere sample, Pre_floweringTP15 timepoint
TP15_Z17	SRR6764650	109096	Plant genotype BT642, Rhizosphere sample, Pre_floweringTP15 timepoint
TP15_Z19	SRR6764569	113579	Plant genotype BT642, Rhizosphere sample, ControlTP15 timepoint
TP15_Z2	SRR6764600	81340	Plant genotype BT642, Rhizosphere sample, ControlTP15 timepoint
TP15_Z6	SRR6764596	62985	Plant genotype BT642, Rhizosphere sample, Pre_floweringTP15 timepoint
TP16_S11	SRR6764566	145017	Plant genotype BT642, Soil sample, ControlTP16 timepoint
TP16_S13	SRR6764399	267013	Plant genotype RT430, Soil sample, Pre_floweringTP16 timepoint
TP16_S14	SRR6764400	190268	Plant genotype BT642, Soil sample, Pre_floweringTP16 timepoint
TP16_S15	SRR6764397	59852	Plant genotype BT642, Soil sample, Post_floweringTP16 timepoint
TP16_S16	SRR6764398	82709	Plant genotype RT430, Soil sample, Post_floweringTP16 timepoint
TP16_S17	SRR6764403	77094	Plant genotype BT642, Soil sample, Pre_floweringTP16 timepoint
TP16_S18	SRR6764404	119952	Plant genotype RT430, Soil sample, Pre_floweringTP16 timepoint
TP16_S19	SRR6764401	77843	Plant genotype BT642, Soil sample, ControlTP16 timepoint
TP16_S2	SRR6764402	178888	Plant genotype BT642, Soil sample, ControlTP16 timepoint
TP16_S21	SRR6764847	108600	Plant genotype BT642, Soil sample, Post_floweringTP16 timepoint
TP16_S22	SRR6764846	150859	Plant genotype RT430, Soil sample, Post_floweringTP16 timepoint
TP16_S3	SRR6764408	184892	Plant genotype RT430, Soil sample, Post_floweringTP16 timepoint
TP16_S4	SRR6764627	227672	Plant genotype BT642, Soil sample, Post_floweringTP16 timepoint
TP16_S5	SRR6764626	126949	Plant genotype RT430, Soil sample, Pre_floweringTP16 timepoint
TP16_S6	SRR6764629	147776	Plant genotype BT642, Soil sample, Pre_floweringTP16 timepoint
TP16_Z11	SRR6764758	70353	Plant genotype BT642, Rhizosphere sample, ControlTP16 timepoint
TP16_Z13	SRR6764734	82694	Plant genotype RT430, Rhizosphere sample, Pre_floweringTP16 timepoint
TP16_Z14	SRR6764341	97253	Plant genotype BT642, Rhizosphere sample, Pre_floweringTP16 timepoint
TP16_Z15	SRR6764628	163860	Plant genotype BT642, Rhizosphere sample, Post_floweringTP16 timepoint
TP16_Z16	SRR6764631	246917	Plant genotype RT430, Rhizosphere sample, Post_floweringTP16 timepoint
TP16_Z17	SRR6764481	151709	Plant genotype BT642, Rhizosphere sample, Pre_floweringTP16 timepoint
TP16_Z18	SRR6764633	160261	Plant genotype RT430, Rhizosphere sample, Pre_floweringTP16 timepoint
TP16_Z19	SRR6764632	197418	Plant genotype BT642, Rhizosphere sample, ControlTP16 timepoint
TP16_Z2	SRR6764342	100443	Plant genotype BT642, Rhizosphere sample, ControlTP16 timepoint
TP16_Z21	SRR6764634	152828	Plant genotype BT642, Rhizosphere sample, Post_floweringTP16 timepoint
TP16_Z22	SRR6764916	161823	Plant genotype RT430, Rhizosphere sample, Post_floweringTP16 timepoint
TP16_Z3	SRR6765058	94617	Plant genotype RT430, Rhizosphere sample, Post_floweringTP16 timepoint
TP16_Z4	SRR6765059	89934	Plant genotype BT642, Rhizosphere sample, Post_floweringTP16 timepoint
TP16_Z5	SRR6765056	86267	Plant genotype RT430, Rhizosphere sample, Pre_floweringTP16 timepoint
TP16_Z6	SRR6765057	79899	Plant genotype BT642, Rhizosphere sample, Pre_floweringTP16 timepoint
TP17_S11	SRR6764583	79080	Plant genotype BT642, Soil sample, ControlTP17 timepoint
TP17_S13	SRR6764585	70377	Plant genotype RT430, Soil sample, Pre_floweringTP17 timepoint
TP17_S14	SRR6764356	70661	Plant genotype BT642, Soil sample, Pre_floweringTP17 timepoint
TP17_S15	SRR6764357	76523	Plant genotype BT642, Soil sample, Post_floweringTP17 timepoint
TP17_S17	SRR6764355	100059	Plant genotype BT642, Soil sample, Pre_floweringTP17 timepoint
TP17_S18	SRR6764360	99873	Plant genotype RT430, Soil sample, Pre_floweringTP17 timepoint
TP17_S19	SRR6764361	68459	Plant genotype BT642, Soil sample, ControlTP17 timepoint
TP17_S2	SRR6764358	40181	Plant genotype BT642, Soil sample, ControlTP17 timepoint
TP17_S21	SRR6764363	93508	Plant genotype BT642, Soil sample, Post_floweringTP17 timepoint
TP17_S4	SRR6764749	65301	Plant genotype BT642, Soil sample, Post_floweringTP17 timepoint
TP17_S5	SRR6764748	85958	Plant genotype RT430, Soil sample, Pre_floweringTP17 timepoint
TP17_S6	SRR6764747	80784	Plant genotype BT642, Soil sample, Pre_floweringTP17 timepoint
TP17_Z11	SRR6764753	63480	Plant genotype BT642, Rhizosphere sample, ControlTP17 timepoint
TP17_Z13	SRR6764751	110640	Plant genotype RT430, Rhizosphere sample, Pre_floweringTP17 timepoint
TP17_Z14	SRR6764756	53581	Plant genotype BT642, Rhizosphere sample, Pre_floweringTP17 timepoint
TP17_Z15	SRR6764755	93606	Plant genotype BT642, Rhizosphere sample, Post_floweringTP17 timepoint
TP17_Z17	SRR6764621	56078	Plant genotype BT642, Rhizosphere sample, Pre_floweringTP17 timepoint
TP17_Z18	SRR6764622	73310	Plant genotype RT430, Rhizosphere sample, Pre_floweringTP17 timepoint
TP17_Z19	SRR6764623	80013	Plant genotype BT642, Rhizosphere sample, ControlTP17 timepoint
TP17_Z2	SRR6764616	98380	Plant genotype BT642, Rhizosphere sample, ControlTP17 timepoint
TP17_Z21	SRR6764618	67325	Plant genotype BT642, Rhizosphere sample, Post_floweringTP17 timepoint
TP17_Z4	SRR6764625	104483	Plant genotype BT642, Rhizosphere sample, Post_floweringTP17 timepoint
TP17_Z5	SRR6764496	63799	Plant genotype RT430, Rhizosphere sample, Pre_floweringTP17 timepoint
TP17_Z6	SRR6764495	67758	Plant genotype BT642, Rhizosphere sample, Pre_floweringTP17 timepoint
TP2_S11	SRR6764827	94183	Plant genotype BT642, Soil sample, ControlTP2 timepoint
TP2_S19	SRR6764563	91255	Plant genotype BT642, Soil sample, ControlTP2 timepoint
TP2_S2	SRR6764560	99456	Plant genotype BT642, Soil sample, ControlTP2 timepoint
TP2_Z11	SRR6764558	128509	Plant genotype BT642, Rhizosphere sample, ControlTP2 timepoint
TP2_Z19	SRR6764556	92829	Plant genotype BT642, Rhizosphere sample, ControlTP2 timepoint
TP2_Z2	SRR6764557	147881	Plant genotype BT642, Rhizosphere sample, ControlTP2 timepoint
TP5_S11	SRR6764991	89101	Plant genotype BT642, Soil sample, ControlTP5 timepoint
TP5_S14	SRR6764804	116067	Plant genotype BT642, Soil sample, Pre_floweringTP5 timepoint
TP5_S17	SRR6764912	94663	Plant genotype BT642, Soil sample, Pre_floweringTP5 timepoint
TP5_S19	SRR6764801	121395	Plant genotype BT642, Soil sample, ControlTP5 timepoint
TP5_S2	SRR6764800	117219	Plant genotype BT642, Soil sample, ControlTP5 timepoint
TP5_S6	SRR6764797	96560	Plant genotype BT642, Soil sample, Pre_floweringTP5 timepoint
TP5_Z11	SRR6764799	90705	Plant genotype BT642, Rhizosphere sample, ControlTP5 timepoint
TP5_Z14	SRR6764805	87287	Plant genotype BT642, Rhizosphere sample, Pre_floweringTP5 timepoint
TP5_Z17	SRR6764349	71591	Plant genotype BT642, Rhizosphere sample, Pre_floweringTP5 timepoint
TP5_Z19	SRR6764347	73834	Plant genotype BT642, Rhizosphere sample, ControlTP5 timepoint
TP5_Z2	SRR6764348	74724	Plant genotype BT642, Rhizosphere sample, ControlTP5 timepoint
TP5_Z6	SRR6764343	71263	Plant genotype BT642, Rhizosphere sample, Pre_floweringTP5 timepoint
TP6_S11	SRR6764351	129414	Plant genotype BT642, Soil sample, ControlTP6 timepoint
TP6_S13	SRR6764420	140125	Plant genotype RT430, Soil sample, Pre_floweringTP6 timepoint
TP6_S18	SRR6764421	146690	Plant genotype RT430, Soil sample, Pre_floweringTP6 timepoint
TP6_S19	SRR6764416	91293	Plant genotype BT642, Soil sample, ControlTP6 timepoint
TP6_S2	SRR6764415	164925	Plant genotype BT642, Soil sample, ControlTP6 timepoint
TP6_S5	SRR6764417	124809	Plant genotype RT430, Soil sample, Pre_floweringTP6 timepoint
TP6_Z11	SRR6764899	63233	Plant genotype BT642, Rhizosphere sample, ControlTP6 timepoint
TP6_Z13	SRR6764897	73270	Plant genotype RT430, Rhizosphere sample, Pre_floweringTP6 timepoint
TP6_Z18	SRR6764896	112176	Plant genotype RT430, Rhizosphere sample, Pre_floweringTP6 timepoint
TP6_Z19	SRR6764893	77759	Plant genotype BT642, Rhizosphere sample, ControlTP6 timepoint
TP6_Z2	SRR6764894	85186	Plant genotype BT642, Rhizosphere sample, ControlTP6 timepoint
TP6_Z5	SRR6764903	76920	Plant genotype RT430, Rhizosphere sample, Pre_floweringTP6 timepoint
TP8_S15	SRR6764994	101072	Plant genotype BT642, Soil sample, Post_floweringTP8 timepoint
TP8_S21	SRR6764997	76108	Plant genotype BT642, Soil sample, Post_floweringTP8 timepoint
TP8_S4	SRR6764784	74660	Plant genotype BT642, Soil sample, Post_floweringTP8 timepoint
TP8_Z15	SRR6764776	76518	Plant genotype BT642, Rhizosphere sample, Post_floweringTP8 timepoint
TP8_Z21	SRR6764645	136373	Plant genotype BT642, Rhizosphere sample, Post_floweringTP8 timepoint
TP8_Z4	SRR6764648	116979	Plant genotype BT642, Rhizosphere sample, Post_floweringTP8 timepoint
TP9_S11	SRR6764675	66594	Plant genotype BT642, Soil sample, ControlTP9 timepoint
TP9_S13	SRR6764669	77417	Plant genotype RT430, Soil sample, Pre_floweringTP9 timepoint
TP9_S14	SRR6764668	75426	Plant genotype BT642, Soil sample, Pre_floweringTP9 timepoint
TP9_S15	SRR6764534	115476	Plant genotype BT642, Soil sample, Post_floweringTP9 timepoint
TP9_S17	SRR6764935	109895	Plant genotype BT642, Soil sample, Pre_floweringTP9 timepoint
TP9_S18	SRR6764928	103197	Plant genotype RT430, Soil sample, Pre_floweringTP9 timepoint
TP9_S19	SRR6764929	99901	Plant genotype BT642, Soil sample, ControlTP9 timepoint
TP9_S2	SRR6764671	79093	Plant genotype BT642, Soil sample, ControlTP9 timepoint
TP9_S21	SRR6764931	98189	Plant genotype BT642, Soil sample, Post_floweringTP9 timepoint
TP9_S4	SRR6764667	89187	Plant genotype BT642, Soil sample, Post_floweringTP9 timepoint
TP9_S5	SRR6764666	81962	Plant genotype RT430, Soil sample, Pre_floweringTP9 timepoint
TP9_S6	SRR6764454	61551	Plant genotype BT642, Soil sample, Pre_floweringTP9 timepoint
TP9_Z11	SRR6764452	65969	Plant genotype BT642, Rhizosphere sample, ControlTP9 timepoint
TP9_Z13	SRR6764450	63574	Plant genotype RT430, Rhizosphere sample, Pre_floweringTP9 timepoint
TP9_Z14	SRR6764451	79906	Plant genotype BT642, Rhizosphere sample, Pre_floweringTP9 timepoint
TP9_Z15	SRR6764448	57995	Plant genotype BT642, Rhizosphere sample, Post_floweringTP9 timepoint
TP9_Z17	SRR6764446	77159	Plant genotype BT642, Rhizosphere sample, Pre_floweringTP9 timepoint
TP9_Z18	SRR6764447	78700	Plant genotype RT430, Rhizosphere sample, Pre_floweringTP9 timepoint
TP9_Z19	SRR6764395	86231	Plant genotype BT642, Rhizosphere sample, ControlTP9 timepoint
TP9_Z2	SRR6764396	30247	Plant genotype BT642, Rhizosphere sample, ControlTP9 timepoint
TP9_Z21	SRR6764394	68234	Plant genotype BT642, Rhizosphere sample, Post_floweringTP9 timepoint
TP9_Z4	SRR6764389	56641	Plant genotype BT642, Rhizosphere sample, Post_floweringTP9 timepoint
TP9_Z5	SRR6764390	75505	Plant genotype RT430, Rhizosphere sample, Pre_floweringTP9 timepoint
TP9_Z6	SRR6764387	70467	Plant genotype BT642, Rhizosphere sample, Pre_floweringTP9 timepoint
