## Supplementary Table 7 for "Copiotrophs dominate rhizosphere microbiomes and growth rate potential is a major factor explaining the rhizosphere effect"

### Sheet: Top100_KO_pathways
Pathway	Rhizosphere_Top100_KO_counts	Soil_Top100_KO_counts
02000 Transporters	14	2
02035 Bacterial motility proteins	11	0
02040 Flagellar assembly	10	0
99997 Function unknown	6	10
99996 General function prediction only	5	1
02020 Two-component system	4	1
99980 Enzymes with EC numbers	3	7
03400 DNA repair and recombination proteins	3	1
04147 Exosome	3	1
02022 Two-component system	3	0
02030 Bacterial chemotaxis	3	0
03009 Ribosome biogenesis	3	0
00620 Pyruvate metabolism	2	4
00010 Glycolysis / Gluconeogenesis	2	3
00680 Methane metabolism	2	3
00240 Pyrimidine metabolism	2	1
00710 Carbon fixation in photosynthetic organisms	2	1
00030 Pentose phosphate pathway	2	0
00511 Other glycan degradation	2	0
00670 One carbon pool by folate	2	0
01523 Antifolate resistance	2	0
02010 ABC transporters	2	0
02025 Biofilm formation - Pseudomonas aeruginosa	2	0
02044 Secretion system	2	0
03110 Chaperones and folding catalysts	2	0
00630 Glyoxylate and dicarboxylate metabolism	1	6
00720 Carbon fixation pathways in prokaryotes	1	5
00650 Butanoate metabolism	1	4
00310 Lysine degradation	1	3
00130 Ubiquinone and other terpenoid-quinone biosynthesis	1	2
00330 Arginine and proline metabolism	1	2
00760 Nicotinate and nicotinamide metabolism	1	2
01001 Protein kinases	1	2
02024 Quorum sensing	1	2
00260 Glycine, serine and threonine metabolism	1	1
00350 Tyrosine metabolism	1	1
00400 Phenylalanine, tyrosine and tryptophan biosynthesis	1	1
00405 Phenazine biosynthesis	1	1
00500 Starch and sucrose metabolism	1	1
03012 Translation factors	1	1
00051 Fructose and mannose metabolism	1	0
00053 Ascorbate and aldarate metabolism	1	0
00121 Secondary bile acid biosynthesis	1	0
00230 Purine metabolism	1	0
00250 Alanine, aspartate and glutamate metabolism	1	0
00270 Cysteine and methionine metabolism	1	0
00561 Glycerolipid metabolism	1	0
00730 Thiamine metabolism	1	0
00790 Folate biosynthesis	1	0
00860 Porphyrin and chlorophyll metabolism	1	0
00983 Drug metabolism - other enzymes	1	0
01007 Amino acid related enzymes	1	0
02026 Biofilm formation - Escherichia coli	1	0
03030 DNA replication	1	0
03032 DNA replication proteins	1	0
03430 Mismatch repair	1	0
04142 Lysosome	1	0
04216 Ferroptosis	1	0
04621 NOD-like receptor signaling pathway	1	0
04626 Plant-pathogen interaction	1	0
04970 Salivary secretion	1	0
04972 Pancreatic secretion	1	0
04973 Carbohydrate digestion and absorption	1	0
05131 Shigellosis	1	0
05132 Salmonella infection	1	0
05134 Legionellosis	1	0
99973 Transcription	1	0
99992 Structural proteins	1	0
00362 Benzoate degradation	0	12
00627 Aminobenzoate degradation	0	8
00280 Valine, leucine and isoleucine degradation	0	5
00380 Tryptophan metabolism	0	5
00071 Fatty acid degradation	0	4
00640 Propanoate metabolism	0	4
03021 Transcription machinery	0	4
01002 Peptidases and inhibitors	0	3
00020 Citrate cycle (TCA cycle)	0	2
00361 Chlorocyclohexane and chlorobenzene degradation	0	2
00450 Selenocompound metabolism	0	2
00562 Inositol phosphate metabolism	0	2
00564 Glycerophospholipid metabolism	0	2
00625 Chloroalkane and chloroalkene degradation	0	2
00072 Synthesis and degradation of ketone bodies	0	1
00281 Geraniol degradation	0	1
00340 Histidine metabolism	0	1
00360 Phenylalanine metabolism	0	1
00364 Fluorobenzoate degradation	0	1
00365 Furfural degradation	0	1
00410 beta-Alanine metabolism	0	1
00430 Taurine and hypotaurine metabolism	0	1
00460 Cyanoamino acid metabolism	0	1
00480 Glutathione metabolism	0	1
00521 Streptomycin biosynthesis	0	1
00565 Ether lipid metabolism	0	1
00622 Xylene degradation	0	1
00643 Styrene degradation	0	1
00750 Vitamin B6 metabolism	0	1
00770 Pantothenate and CoA biosynthesis	0	1
00900 Terpenoid backbone biosynthesis	0	1
00903 Limonene and pinene degradation	0	1
00909 Sesquiterpenoid and triterpenoid biosynthesis	0	1
00930 Caprolactam degradation	0	1
00970 Aminoacyl-tRNA biosynthesis	0	1
01004 Lipid biosynthesis proteins	0	1
01053 Biosynthesis of siderophore group nonribosomal peptides	0	1
01055 Biosynthesis of vancomycin group antibiotics	0	1
01504 Antimicrobial resistance genes	0	1
02042 Bacterial toxins	0	1
03000 Transcription factors	0	1
03016 Transfer RNA biogenesis	0	1
03320 PPAR signaling pathway	0	1
03410 Base excision repair	0	1
04919 Thyroid hormone signaling pathway	0	1
04975 Fat digestion and absorption	0	1
99994 Others	0	1
